# The relationship between body size and skull and dental characters in cricetid rodents from Nebraska

**DOI:** 10.64898/2025.12.12.693729

**Authors:** Opal K. A. L. Wagner, S. Kathleen Lyons

## Abstract

Body size in mammals spans 20 orders of magnitude and is strongly correlated with ecology, making it one of the most important characteristics for a mammal. Body mass must be estimated for fossil mammals because the whole organism is rarely fully preserved. Although the relationships between anatomical characters and body mass have been calculated for many groups of mammals, rodents are less well studied. Previous work had limited sampling of species or used a species average for body size and may not be accurate. Because rodents are the most species rich order of mammals having accurate relationships for the different families of rodents is crucial for understanding the evolution of body size in rodents. I analysed the relationship between body size and three skull characters (skull, molar (M1), and toothrow length) in 11 species of cricetid rodents from Nebraska using reduced major axis regressions. I found a significant positive relationship between all characters and body size. Skull and toothrow length are the best predictors of body size. M1 length is not as good of a predictor because one genus (*Microtus*) has an unusually large M1 length for its body size. Separate regression equations for the Arvicolines and the Sigmodontids provide better predictors for body size using lower M1 length. This work will allow for more accurate predictions of body mass in extinct cricetids.
