## Supplementary Table 1 for "The relationship between body size and skull and dental characters in cricetid rodents from Nebraska"

### Sheet: Sheet1
UNSMZM#	CLASS	ORDER	FAMILY	SUBFAMILY	GENUS	SPECIES	SEX	WEIGHT(g)	SKULL LENGTH (mm)	LOWER RIGHT TOOTHROW LENGTH (mm)	lower RIGHTm1 length (mm)	Skull Condition	Jaw Condition	comments
22913	Mammalia	Rodentia	Cricetidae	Arvicolinae	Microtus	ochrogaster	female	50	27.64	5.96	3.2	skull intact	all teeth present
22916	Mammalia	Rodentia	Cricetidae	Arvicolinae	Microtus	ochrogaster	female	40.5	24.92	6.14	2.96	skull intact	all teeth present
22923	Mammalia	Rodentia	Cricetidae	Arvicolinae	Microtus	ochrogaster	female	56.5	29.18	6.66	3.44	skull intact	all teeth present
22935	Mammalia	Rodentia	Cricetidae	Arvicolinae	Microtus	ochrogaster	female	47	27.2	6.55	3.42	skull intact	all teeth present
22941	Mammalia	Rodentia	Cricetidae	Arvicolinae	Microtus	ochrogaster	female	34	25.69	5.98	3.26	skull intact	all teeth present
22946	Mammalia	Rodentia	Cricetidae	Arvicolinae	Microtus	ochrogaster	female	19	21.25	5.28	2.79	skull intact	all teeth present
22948	Mammalia	Rodentia	Cricetidae	Arvicolinae	Microtus	ochrogaster	female	55	29.17	7.42	3.47	skull intact	all teeth present
22954	Mammalia	Rodentia	Cricetidae	Arvicolinae	Microtus	ochrogaster	female	58.2	27.37	6.49	3.39	skull intact	all teeth present
22955	Mammalia	Rodentia	Cricetidae	Arvicolinae	Microtus	ochrogaster	female	50	26.55	6.5	3.11	skull intact	all teeth present
22957	Mammalia	Rodentia	Cricetidae	Arvicolinae	Microtus	ochrogaster	female	46.4	28.56	6.57	3.52	skull intact	all teeth present
22915	Mammalia	Rodentia	Cricetidae	Arvicolinae	Microtus	ochrogaster	male	40.7	26.86	5.75	2.73	skull intact	all teeth present
22925	Mammalia	Rodentia	Cricetidae	Arvicolinae	Microtus	ochrogaster	male	59.7	28.57	6.32	3.37	skull intact	all teeth present
22933	Mammalia	Rodentia	Cricetidae	Arvicolinae	Microtus	ochrogaster	male	40	27.7	6.57	3.52	skull intact	all teeth present
22936	Mammalia	Rodentia	Cricetidae	Arvicolinae	Microtus	ochrogaster	male	35	27.1	6.33	3.25	skull intact	all teeth present
22937	Mammalia	Rodentia	Cricetidae	Arvicolinae	Microtus	ochrogaster	male	46	27.44	6.4	3.52	skull intact	all teeth present
22942	Mammalia	Rodentia	Cricetidae	Arvicolinae	Microtus	ochrogaster	male	42	28.19	6.59	3.28	skull intact	all teeth present
22944	Mammalia	Rodentia	Cricetidae	Arvicolinae	Microtus	ochrogaster	male	26	25.81	5.93	3.05	skull intact	all teeth present
22945	Mammalia	Rodentia	Cricetidae	Arvicolinae	Microtus	ochrogaster	male	25	25.06	5.59	3.05	skull intact	all teeth present
22951	Mammalia	Rodentia	Cricetidae	Arvicolinae	Microtus	ochrogaster	male	36.6	25.96	5.8	3	skull intact	all teeth present
22988	Mammalia	Rodentia	Cricetidae	Arvicolinae	Microtus	ochrogaster	male	39.4	28.05	6.2	3.37	skull intact	all teeth present
18329	Mammalia	Rodentia	Cricetidae	Arvicolinae	Microtus	pennsylvanicus	female	60	29.28	7.48	4.01	skull intact	all teeth present
18530	Mammalia	Rodentia	Cricetidae	Arvicolinae	Microtus	pennsylvanicus	female	35	27.94	6.69	3.57	skull intact	all teeth present
23296	Mammalia	Rodentia	Cricetidae	Arvicolinae	Microtus	pennsylvanicus	female	27	24.06	5.94	3.05	skull intact	all teeth present
23301	Mammalia	Rodentia	Cricetidae	Arvicolinae	Microtus	pennsylvanicus	female	29	25.07	6.05	3.08	skull intact	all teeth present
23302	Mammalia	Rodentia	Cricetidae	Arvicolinae	Microtus	pennsylvanicus	female	43	26.61	6.62	3.46	skull intact	all teeth present
23303	Mammalia	Rodentia	Cricetidae	Arvicolinae	Microtus	pennsylvanicus	female	29	25.63	6.06	3.21	skull intact	all teeth present
23305	Mammalia	Rodentia	Cricetidae	Arvicolinae	Microtus	pennsylvanicus	female	45	26.66	6.23	3.2	skull intact	all teeth present
23307	Mammalia	Rodentia	Cricetidae	Arvicolinae	Microtus	pennsylvanicus	female	25.5	26.25	6.16	3.08	skull intact	all teeth present
26506	Mammalia	Rodentia	Cricetidae	Arvicolinae	Microtus	pennsylvanicus	female	43.8	26.63	6.74	3.48	skull intact	all teeth present
30656	Mammalia	Rodentia	Cricetidae	Arvicolinae	Microtus	pennsylvanicus	female	37.2	28.33	6.75	3.54	skull intact	all teeth present
18460	Mammalia	Rodentia	Cricetidae	Arvicolinae	Microtus	pennsylvanicus	male	51	28.5	7.28	3.79	skull intact	all teeth present
18525	Mammalia	Rodentia	Cricetidae	Arvicolinae	Microtus	pennsylvanicus	male	38.6	27.95	6.59	3.45	skull intact	all teeth present
19817	Mammalia	Rodentia	Cricetidae	Arvicolinae	Microtus	pennsylvanicus	male	33.1	27.59	6.69	3.54	skull intact	all teeth present
20339	Mammalia	Rodentia	Cricetidae	Arvicolinae	Microtus	pennsylvanicus	male	41.3	25.7	6.19	3.13	skull intact	all teeth present
23295	Mammalia	Rodentia	Cricetidae	Arvicolinae	Microtus	pennsylvanicus	male	40	27.58	6.49	3.22	skull intact	all teeth present
23297	Mammalia	Rodentia	Cricetidae	Arvicolinae	Microtus	pennsylvanicus	male	46	28.75	6.5	3.24	skull intact	all teeth present
23298	Mammalia	Rodentia	Cricetidae	Arvicolinae	Microtus	pennsylvanicus	male	50	28.42	6.6	3.32	skull intact	all teeth present
23306	Mammalia	Rodentia	Cricetidae	Arvicolinae	Microtus	pennsylvanicus	male	36	25.69	6.49	3.5	skull intact	all teeth present
26027	Mammalia	Rodentia	Cricetidae	Arvicolinae	Microtus	pennsylvanicus	male	24.7	23.63	5.69	2.89	skull intact	all teeth present
26510	Mammalia	Rodentia	Cricetidae	Arvicolinae	Microtus	pennsylvanicus	male	45	26.32	6.21	3.06	skull intact	all teeth present
4462	Mammalia	Rodentia	Cricetidae	Arvicolinae	Ondatra	zibethicus	female	992.233	58.11	14.5	7.6	skull intact	all teeth present
4463	Mammalia	Rodentia	Cricetidae	Arvicolinae	Ondatra	zibethicus	female	680.389	61.98	13.04	7.2	skull intact	all teeth present
4467	Mammalia	Rodentia	Cricetidae	Arvicolinae	Ondatra	zibethicus	female	680.389	56.98	14.03	7.57	skull intact	all teeth present
23430	Mammalia	Rodentia	Cricetidae	Arvicolinae	Ondatra	zibethicus	female	723	59.49	13.67	7.89	skull intact	all teeth present
33406	Mammalia	Rodentia	Cricetidae	Arvicolinae	Ondatra	zibethicus	female	982	60.1	14.53	7.84	skull intact	all teeth present
33407	Mammalia	Rodentia	Cricetidae	Arvicolinae	Ondatra	zibethicus	female	1092	62.2	14.98	8.16	skull intact	all teeth present
33411	Mammalia	Rodentia	Cricetidae	Arvicolinae	Ondatra	zibethicus	female	1062	55.88	13.65	6.93	skull intact	all teeth present
33413	Mammalia	Rodentia	Cricetidae	Arvicolinae	Ondatra	zibethicus	female	498	63.27	14.36	7.3	skull intact	all teeth present
33416	Mammalia	Rodentia	Cricetidae	Arvicolinae	Ondatra	zibethicus	female	904	61.33	14.12	6.88	skull intact	all teeth present
33419	Mammalia	Rodentia	Cricetidae	Arvicolinae	Ondatra	zibethicus	female	863	58.03	15.3	7.51	skull intact	all teeth present
4464	Mammalia	Rodentia	Cricetidae	Arvicolinae	Ondatra	zibethicus	male	1077.28	62.33	15.18	8.25	skull intact	all teeth present
4465	Mammalia	Rodentia	Cricetidae	Arvicolinae	Ondatra	zibethicus	male	680.389	53.66	13.04	6.96	skull intact	all teeth present
4466	Mammalia	Rodentia	Cricetidae	Arvicolinae	Ondatra	zibethicus	male	680.389	63.3	14.55	7.58	skull intact	all teeth present
4468	Mammalia	Rodentia	Cricetidae	Arvicolinae	Ondatra	zibethicus	male	737.088	56.44	13.82	6.79	skull intact	all teeth present
4469	Mammalia	Rodentia	Cricetidae	Arvicolinae	Ondatra	zibethicus	male	680.389	56.12	13.34	6.89	skull intact	all teeth present
12857	Mammalia	Rodentia	Cricetidae	Arvicolinae	Ondatra	zibethicus	male	1113.6	63.1	15.16	7.6	skull intact	all teeth present
13383	Mammalia	Rodentia	Cricetidae	Arvicolinae	Ondatra	zibethicus	male	1137	58.82	14.05	7.33	skull intact	all teeth present
14127	Mammalia	Rodentia	Cricetidae	Arvicolinae	Ondatra	zibethicus	male	1344	65.58	14.59	7.78	skull intact	all teeth present
15414	Mammalia	Rodentia	Cricetidae	Arvicolinae	Ondatra	zibethicus	male	517.2	65.01	15.49	7.67	skull intact	all teeth present
16730	Mammalia	Rodentia	Cricetidae	Arvicolinae	Ondatra	zibethicus	male	900.4	60.47	14.62	7.94	skull intact	all teeth present
12915	Mammalia	Rodentia	Cricetidae	Sigmodontinae	Neotoma	cinerea	female	287.4	48.71	8.81	3.5	skull intact	all teeth present
18077	Mammalia	Rodentia	Cricetidae	Sigmodontinae	Neotoma	cinerea	female	199.9	42.15	8.71	3.52	skull intact	all teeth present
22888	Mammalia	Rodentia	Cricetidae	Sigmodontinae	Neotoma	cinerea	female	217.3	42.54	8.47	3.39	skull intact	all teeth present
22890	Mammalia	Rodentia	Cricetidae	Sigmodontinae	Neotoma	cinerea	female	171	41.39	8.24	3.18	skull intact	all teeth present
22891	Mammalia	Rodentia	Cricetidae	Sigmodontinae	Neotoma	cinerea	female	177.8	42.41	8.57	3.4	skull intact	all teeth present
22893	Mammalia	Rodentia	Cricetidae	Sigmodontinae	Neotoma	cinerea	female	179.9	43.55	9.1	3.91	skull intact	all teeth present
22895	Mammalia	Rodentia	Cricetidae	Sigmodontinae	Neotoma	cinerea	female	165	40.84	8.53	3.03	skull intact	all teeth present
22896	Mammalia	Rodentia	Cricetidae	Sigmodontinae	Neotoma	cinerea	female	234.4	45.93	9.56	3.84	skull intact	all teeth present
22897	Mammalia	Rodentia	Cricetidae	Sigmodontinae	Neotoma	cinerea	female	122.3	39.68	8.44	3.4	skull intact	all teeth present
22903	Mammalia	Rodentia	Cricetidae	Sigmodontinae	Neotoma	cinerea	female	144.2	43.75	8.87	3.47	skull intact	all teeth present
34721	Mammalia	Rodentia	Cricetidae	Sigmodontinae	Neotoma	cinerea	female	285.2	45.84	8.73	3.81	skull intact	all teeth present
18170	Mammalia	Rodentia	Cricetidae	Sigmodontinae	Neotoma	cinerea	male	249.3	50.7	9.28	3.71	skull intact	all teeth present
18517	Mammalia	Rodentia	Cricetidae	Sigmodontinae	Neotoma	cinerea	male	283.5	46.68	8.53	3	skull intact	all teeth present
22886	Mammalia	Rodentia	Cricetidae	Sigmodontinae	Neotoma	cinerea	male	218	50.45	8.86	3.57	skull intact	all teeth present
22892	Mammalia	Rodentia	Cricetidae	Sigmodontinae	Neotoma	cinerea	male	112.7	36.65	8.61	3.14	skull intact	all teeth present
22894	Mammalia	Rodentia	Cricetidae	Sigmodontinae	Neotoma	cinerea	male	198.5	45.4	9.05	3.73	skull intact	all teeth present
22905	Mammalia	Rodentia	Cricetidae	Sigmodontinae	Neotoma	cinerea	male	150.3	42.73	8.36	3.34	skull intact	all teeth present
22906	Mammalia	Rodentia	Cricetidae	Sigmodontinae	Neotoma	cinerea	male	281	46.73	8.89	3.58	skull intact	all teeth present
28949	Mammalia	Rodentia	Cricetidae	Sigmodontinae	Neotoma	cinerea	male	185	44.79	8.88	3.45	skull intact	all teeth present
28981	Mammalia	Rodentia	Cricetidae	Sigmodontinae	Neotoma	cinerea	male	187.9	43.38	9.13	3.47	skull intact	all teeth present
15395	Mammalia	Rodentia	Cricetidae	Sigmodontinae	Neotoma	floridana	female	180	47.32	8.87	3.69	skull intact	all teeth present
17322	Mammalia	Rodentia	Cricetidae	Sigmodontinae	Neotoma	floridana	female	360	49.1	9.29	3.92	skull intact	all teeth present
18455	Mammalia	Rodentia	Cricetidae	Sigmodontinae	Neotoma	floridana	female	252.9	46.03	8.78	3.54	skull intact	all teeth present
18662	Mammalia	Rodentia	Cricetidae	Sigmodontinae	Neotoma	floridana	female	240.3	44.12	8.54	3.59	skull intact	all teeth present
28922	Mammalia	Rodentia	Cricetidae	Sigmodontinae	Neotoma	floridana	female	265	43.74	8.45	3.36	skull intact	all teeth present
28944	Mammalia	Rodentia	Cricetidae	Sigmodontinae	Neotoma	floridana	female	315	48.14	8.75	3.83	skull intact	all teeth present
30027	Mammalia	Rodentia	Cricetidae	Sigmodontinae	Neotoma	floridana	female	242	45.35	8.42	3.19	skull intact	all teeth present
30098	Mammalia	Rodentia	Cricetidae	Sigmodontinae	Neotoma	floridana	female	305	50.26	8.41	3.66	skull intact	all teeth present
30101	Mammalia	Rodentia	Cricetidae	Sigmodontinae	Neotoma	floridana	female	286	47.6	8.83	3.51	skull intact	all teeth present
34723	Mammalia	Rodentia	Cricetidae	Sigmodontinae	Neotoma	floridana	female	285	47.88	8.78	3.39	skull intact	all teeth present
13331	Mammalia	Rodentia	Cricetidae	Sigmodontinae	Neotoma	floridana	male	278	45.45	8.37	3.25	skull intact	all teeth present
17363	Mammalia	Rodentia	Cricetidae	Sigmodontinae	Neotoma	floridana	male	460	52.85	9.39	3.77	skull intact	all teeth present
18352	Mammalia	Rodentia	Cricetidae	Sigmodontinae	Neotoma	floridana	male	330.5	47.84	8.97	3.77	skull intact	all teeth present
18453	Mammalia	Rodentia	Cricetidae	Sigmodontinae	Neotoma	floridana	male	404.3	51.24	9.15	3.7	skull intact	all teeth present
18454	Mammalia	Rodentia	Cricetidae	Sigmodontinae	Neotoma	floridana	male	245.7	45.24	8.62	3.33	skull intact	all teeth present
18722	Mammalia	Rodentia	Cricetidae	Sigmodontinae	Neotoma	floridana	male	384.1	50.43	9.33	3.49	skull intact	all teeth present
28945	Mammalia	Rodentia	Cricetidae	Sigmodontinae	Neotoma	floridana	male	480	51.78	8.88	3.51	skull intact	all teeth present
29012	Mammalia	Rodentia	Cricetidae	Sigmodontinae	Neotoma	floridana	male	179.4	42.17	8.4	3.23	skull intact	all teeth present
30028	Mammalia	Rodentia	Cricetidae	Sigmodontinae	Neotoma	floridana	male	250	45.19	8.8	3.28	skull intact	all teeth present
34724	Mammalia	Rodentia	Cricetidae	Sigmodontinae	Neotoma	floridana	male	296	45.61	8.43	3.33	skull intact	all teeth present
18508	Mammalia	Rodentia	Cricetidae	Sigmodontinae	Onychomys	leucogaster	female	38.5	27.18	4.3	1.97	skull intact	all teeth present
22842	Mammalia	Rodentia	Cricetidae	Sigmodontinae	Onychomys	leucogaster	female	23.6	24.48	4.09	1.73	skull intact	all teeth present
22844	Mammalia	Rodentia	Cricetidae	Sigmodontinae	Onychomys	leucogaster	female	25.5	24.97	4.31	1.95	skull intact	all teeth present
22845	Mammalia	Rodentia	Cricetidae	Sigmodontinae	Onychomys	leucogaster	female	27.7	24.91	4.14	1.83	skull intact	all teeth present
22847	Mammalia	Rodentia	Cricetidae	Sigmodontinae	Onychomys	leucogaster	female	36.5	27.38	4.36	2.07	skull intact	all teeth present
25324	Mammalia	Rodentia	Cricetidae	Sigmodontinae	Onychomys	leucogaster	female	24	25.13	4.34	1.94	skull intact	all teeth present
25325	Mammalia	Rodentia	Cricetidae	Sigmodontinae	Onychomys	leucogaster	female	20.2	24.16	4.45	1.94	skull intact	all teeth present
31289	Mammalia	Rodentia	Cricetidae	Sigmodontinae	Onychomys	leucogaster	female	45	27.95	4.7	1.78	skull intact	all teeth present
31293	Mammalia	Rodentia	Cricetidae	Sigmodontinae	Onychomys	leucogaster	female	35.4	27.79	3.95	1.73	skull intact	all teeth present
31297	Mammalia	Rodentia	Cricetidae	Sigmodontinae	Onychomys	leucogaster	female	51.6	27.67	4.45	2.11	skull intact	all teeth present
18507	Mammalia	Rodentia	Cricetidae	Sigmodontinae	Onychomys	leucogaster	male	40.6	26.86	4.08	1.91	skull intact	all teeth present
22838	Mammalia	Rodentia	Cricetidae	Sigmodontinae	Onychomys	leucogaster	male	25.8	25.27	4.32	1.87	skull intact	all teeth present
22839	Mammalia	Rodentia	Cricetidae	Sigmodontinae	Onychomys	leucogaster	male	23	24.39	4.13	1.65	skull intact	all teeth present
22840	Mammalia	Rodentia	Cricetidae	Sigmodontinae	Onychomys	leucogaster	male	29.8	25.54	4.47	1.97	skull intact	all teeth present
22841	Mammalia	Rodentia	Cricetidae	Sigmodontinae	Onychomys	leucogaster	male	33	25.93	4.19	1.85	skull intact	all teeth present
22846	Mammalia	Rodentia	Cricetidae	Sigmodontinae	Onychomys	leucogaster	male	28.2	25.58	4.1	1.8	skull intact	all teeth present
31290	Mammalia	Rodentia	Cricetidae	Sigmodontinae	Onychomys	leucogaster	male	37.4	26.83	3.38	1.59	skull intact	all teeth present
31294	Mammalia	Rodentia	Cricetidae	Sigmodontinae	Onychomys	leucogaster	male	34.9	27.65	4.3	1.96	skull intact	all teeth present
31295	Mammalia	Rodentia	Cricetidae	Sigmodontinae	Onychomys	leucogaster	male	28.5	26.06	4.39	1.96	skull intact	all teeth present
31296	Mammalia	Rodentia	Cricetidae	Sigmodontinae	Onychomys	leucogaster	male	29.6	24.61	4.37	1.77	skull intact	all teeth present
20673	Mammalia	Rodentia	Cricetidae	Sigmodontinae	Peromyscus	leucopus	female	16.62	23.64	4.05	1.72	skull intact	all teeth present
20674	Mammalia	Rodentia	Cricetidae	Sigmodontinae	Peromyscus	leucopus	female	17.4	23.04	3.86	1.53	skull intact	all teeth present
20684	Mammalia	Rodentia	Cricetidae	Sigmodontinae	Peromyscus	leucopus	female	33.9	25.92	4.04	1.57	skull intact	all teeth present
22664	Mammalia	Rodentia	Cricetidae	Sigmodontinae	Peromyscus	leucopus	female	22	23.91	3.53	1.53	skull intact	all teeth present
22666	Mammalia	Rodentia	Cricetidae	Sigmodontinae	Peromyscus	leucopus	female	25	25.67	3.57	1.59	skull intact	all teeth present
22667	Mammalia	Rodentia	Cricetidae	Sigmodontinae	Peromyscus	leucopus	female	33.5	26.82	4.13	1.63	skull intact	all teeth present
22674	Mammalia	Rodentia	Cricetidae	Sigmodontinae	Peromyscus	leucopus	female	28.5	26.04	3.97	1.79	skull intact	all teeth present
22678	Mammalia	Rodentia	Cricetidae	Sigmodontinae	Peromyscus	leucopus	female	21.8	23.9	3.98	1.5	skull intact	all teeth present
22680	Mammalia	Rodentia	Cricetidae	Sigmodontinae	Peromyscus	leucopus	female	15.5	22.73	3.79	1.47	skull intact	all teeth present
22682	Mammalia	Rodentia	Cricetidae	Sigmodontinae	Peromyscus	leucopus	female	16.6	22.86	3.77	1.73	skull intact	all teeth present
20662	Mammalia	Rodentia	Cricetidae	Sigmodontinae	Peromyscus	leucopus	male	14.5	21.74	4.21	1.67	skull intact	all teeth present
20665	Mammalia	Rodentia	Cricetidae	Sigmodontinae	Peromyscus	leucopus	male	20.4	24.98	3.96	1.46	skull intact	all teeth present
20668	Mammalia	Rodentia	Cricetidae	Sigmodontinae	Peromyscus	leucopus	male	18.6	23.67	3.75	1.51	skull intact	all teeth present
20670	Mammalia	Rodentia	Cricetidae	Sigmodontinae	Peromyscus	leucopus	male	23.6	24.52	4.01	1.55	skull intact	all teeth present
20671	Mammalia	Rodentia	Cricetidae	Sigmodontinae	Peromyscus	leucopus	male	28.4	26.35	3.99	1.74	skull intact	all teeth present
20680	Mammalia	Rodentia	Cricetidae	Sigmodontinae	Peromyscus	leucopus	male	29.4	24.55	3.95	1.69	skull intact	all teeth present
20681	Mammalia	Rodentia	Cricetidae	Sigmodontinae	Peromyscus	leucopus	male	25.96	24.82	4	1.58	skull intact	all teeth present
20682	Mammalia	Rodentia	Cricetidae	Sigmodontinae	Peromyscus	leucopus	male	19.2	23.42	4.02	1.74	skull intact	all teeth present
20686	Mammalia	Rodentia	Cricetidae	Sigmodontinae	Peromyscus	leucopus	male	25	25.2	3.99	1.58	skull intact	all teeth present
22676	Mammalia	Rodentia	Cricetidae	Sigmodontinae	Peromyscus	leucopus	male	19	25.39	4.06	1.56	skull intact	all teeth present
22010	Mammalia	Rodentia	Cricetidae	Sigmodontinae	Peromyscus	maniculatus	female	17.2	23.46	3.72	1.67	skull intact	all teeth present
22011	Mammalia	Rodentia	Cricetidae	Sigmodontinae	Peromyscus	maniculatus	female	22.5	23.36	3.34	1.31	skull intact	all teeth present
22022	Mammalia	Rodentia	Cricetidae	Sigmodontinae	Peromyscus	maniculatus	female	18	23.56	3.54	1.45	skull intact	all teeth present
32267	Mammalia	Rodentia	Cricetidae	Sigmodontinae	Peromyscus	maniculatus	female	21	23.35	3.87	1.5	skull intact	all teeth present
32283	Mammalia	Rodentia	Cricetidae	Sigmodontinae	Peromyscus	maniculatus	female	27.5	24.61	3.51	1.53	skull intact	all teeth present
32286	Mammalia	Rodentia	Cricetidae	Sigmodontinae	Peromyscus	maniculatus	female	25.5	23.31	3.65	1.46	skull intact	all teeth present
32287	Mammalia	Rodentia	Cricetidae	Sigmodontinae	Peromyscus	maniculatus	female	14.5	21.58	3.55	1.4	skull intact	all teeth present
32290	Mammalia	Rodentia	Cricetidae	Sigmodontinae	Peromyscus	maniculatus	female	21.5	23.48	3.6	1.59	skull intact	all teeth present
32311	Mammalia	Rodentia	Cricetidae	Sigmodontinae	Peromyscus	maniculatus	female	18.9	24.28	4.11	1.57	skull intact	all teeth present
32315	Mammalia	Rodentia	Cricetidae	Sigmodontinae	Peromyscus	maniculatus	female	28.7	22.76	3.32	1.48	skull intact	all teeth present
22016	Mammalia	Rodentia	Cricetidae	Sigmodontinae	Peromyscus	maniculatus	male	27.9	22.62	4.15	1.76	skull intact	all teeth present
22019	Mammalia	Rodentia	Cricetidae	Sigmodontinae	Peromyscus	maniculatus	male	29.9	22.28	3.98	1.66	skull intact	all teeth present
32260	Mammalia	Rodentia	Cricetidae	Sigmodontinae	Peromyscus	maniculatus	male	19.6	24.32	3.68	1.65	skull intact	all teeth present
32262	Mammalia	Rodentia	Cricetidae	Sigmodontinae	Peromyscus	maniculatus	male	22	25.42	3.99	1.77	skull intact	all teeth present
32285	Mammalia	Rodentia	Cricetidae	Sigmodontinae	Peromyscus	maniculatus	male	21.3	23.91	3.44	1.53	skull intact	all teeth present
32288	Mammalia	Rodentia	Cricetidae	Sigmodontinae	Peromyscus	maniculatus	male	18	22.25	3.44	1.43	skull intact	all teeth present
32289	Mammalia	Rodentia	Cricetidae	Sigmodontinae	Peromyscus	maniculatus	male	19.5	22.5	3.47	1.47	skull intact	all teeth present
32291	Mammalia	Rodentia	Cricetidae	Sigmodontinae	Peromyscus	maniculatus	male	21	22.29	3.42	1.52	skull intact	all teeth present
32309	Mammalia	Rodentia	Cricetidae	Sigmodontinae	Peromyscus	maniculatus	male	20.5	25.13	3.96	1.48	skull intact	all teeth present
32310	Mammalia	Rodentia	Cricetidae	Sigmodontinae	Peromyscus	maniculatus	male	22	24.32	4.07	1.7	skull intact	all teeth present
22177	Mammalia	Rodentia	Cricetidae	Sigmodontinae	Reithrodontomys	megalotis	female	8.7	18.02	3.13	1.35	skull intact	all teeth present
26113	Mammalia	Rodentia	Cricetidae	Sigmodontinae	Reithrodontomys	megalotis	female	12.1	18.11	3.06	1.46	skull intact	all teeth present
31173	Mammalia	Rodentia	Cricetidae	Sigmodontinae	Reithrodontomys	megalotis	female	10.7	19.51	3.12	1.5	skull intact	all teeth present
31175	Mammalia	Rodentia	Cricetidae	Sigmodontinae	Reithrodontomys	megalotis	female	9.8	19.36	3.15	1.33	skull intact	all teeth present
31176	Mammalia	Rodentia	Cricetidae	Sigmodontinae	Reithrodontomys	megalotis	female	16	19.77	2.96	1.33	skull intact	all teeth present
31184	Mammalia	Rodentia	Cricetidae	Sigmodontinae	Reithrodontomys	megalotis	female	5.9	17.35	2.97	1.28	skull intact	all teeth present
31189	Mammalia	Rodentia	Cricetidae	Sigmodontinae	Reithrodontomys	megalotis	female	13.1	19.54	3.12	1.41	skull intact	all teeth present
31190	Mammalia	Rodentia	Cricetidae	Sigmodontinae	Reithrodontomys	megalotis	female	15.1	19.66	3.14	1.55	skull intact	all teeth present
31202	Mammalia	Rodentia	Cricetidae	Sigmodontinae	Reithrodontomys	megalotis	female	10.4	18.63	3.11	1.46	skull intact	all teeth present
31208	Mammalia	Rodentia	Cricetidae	Sigmodontinae	Reithrodontomys	megalotis	female	8.9	18.63	3	1.46	skull intact	all teeth present
31170	Mammalia	Rodentia	Cricetidae	Sigmodontinae	Reithrodontomys	megalotis	male	10.1	19.37	3.12	1.39	skull intact	all teeth present
31171	Mammalia	Rodentia	Cricetidae	Sigmodontinae	Reithrodontomys	megalotis	male	5.5	17.08	2.96	1.26	skull intact	all teeth present
31172	Mammalia	Rodentia	Cricetidae	Sigmodontinae	Reithrodontomys	megalotis	male	10.2	18.95	3.06	1.34	skull intact	all teeth present
31174	Mammalia	Rodentia	Cricetidae	Sigmodontinae	Reithrodontomys	megalotis	male	12	18.18	3.02	1.25	skull intact	all teeth present
31182	Mammalia	Rodentia	Cricetidae	Sigmodontinae	Reithrodontomys	megalotis	male	10	18.88	3.17	1.51	skull intact	all teeth present
31186	Mammalia	Rodentia	Cricetidae	Sigmodontinae	Reithrodontomys	megalotis	male	11.6	19.77	3.14	1.56	skull intact	all teeth present
31187	Mammalia	Rodentia	Cricetidae	Sigmodontinae	Reithrodontomys	megalotis	male	10.8	19.12	3.04	1.47	skull intact	all teeth present
31188	Mammalia	Rodentia	Cricetidae	Sigmodontinae	Reithrodontomys	megalotis	male	6.2	16.48	3.13	1.4	skull intact	all teeth present
31192	Mammalia	Rodentia	Cricetidae	Sigmodontinae	Reithrodontomys	megalotis	male	9	18.44	2.91	1.11	skull intact	all teeth present
31203	Mammalia	Rodentia	Cricetidae	Sigmodontinae	Reithrodontomys	megalotis	male	11.2	20.27	3.19	1.55	skull intact	all teeth present
14548	Mammalia	Rodentia	Cricetidae	Sigmodontinae	Reithrodontomys	montanus	female	8	17.89	2.95	1.42	skull intact	all teeth present
18069	Mammalia	Rodentia	Cricetidae	Sigmodontinae	Reithrodontomys	montanus	female	12.5	19.7	2.85	1.23	skull intact	all teeth present
21900	Mammalia	Rodentia	Cricetidae	Sigmodontinae	Reithrodontomys	montanus	female	13.5	19.14	2.91	1.36	skull intact	all teeth present
21904	Mammalia	Rodentia	Cricetidae	Sigmodontinae	Reithrodontomys	montanus	female	9	16.49	3.09	1.28	skull intact	all teeth present
23967	Mammalia	Rodentia	Cricetidae	Sigmodontinae	Reithrodontomys	montanus	female	10.2	19.09	2.95	1.4	skull intact	all teeth present
23968	Mammalia	Rodentia	Cricetidae	Sigmodontinae	Reithrodontomys	montanus	female	11	18	2.9	1.4	skull intact	all teeth present
29334	Mammalia	Rodentia	Cricetidae	Sigmodontinae	Reithrodontomys	montanus	female	14.5	17.56	2.94	1.43	skull intact	all teeth present
31083	Mammalia	Rodentia	Cricetidae	Sigmodontinae	Reithrodontomys	montanus	female	8.1	18.32	3	1.34	skull intact	all teeth present
31084	Mammalia	Rodentia	Cricetidae	Sigmodontinae	Reithrodontomys	montanus	female	11	18.46	2.98	1.44	skull intact	all teeth present
31086	Mammalia	Rodentia	Cricetidae	Sigmodontinae	Reithrodontomys	montanus	female	9.8	17.67	2.92	1.39	skull intact	all teeth present
15072	Mammalia	Rodentia	Cricetidae	Sigmodontinae	Reithrodontomys	montanus	male	9.5	18.77	3.08	1.4	skull intact	all teeth present
15077	Mammalia	Rodentia	Cricetidae	Sigmodontinae	Reithrodontomys	montanus	male	12	18.92	3.19	1.44	skull intact	all teeth present
15079	Mammalia	Rodentia	Cricetidae	Sigmodontinae	Reithrodontomys	montanus	male	9	17.84	2.87	1.31	skull intact	all teeth present
15080	Mammalia	Rodentia	Cricetidae	Sigmodontinae	Reithrodontomys	montanus	male	10.5	18.83	3.04	1.41	skull intact	all teeth present
20343	Mammalia	Rodentia	Cricetidae	Sigmodontinae	Reithrodontomys	montanus	male	9.79	18.28	3.06	1.4	skull intact	all teeth present
21905	Mammalia	Rodentia	Cricetidae	Sigmodontinae	Reithrodontomys	montanus	male	7.8	18.02	3	1.39	skull intact	all teeth present
21906	Mammalia	Rodentia	Cricetidae	Sigmodontinae	Reithrodontomys	montanus	male	8.5	18.75	3.13	1.39	skull intact	all teeth present
26103	Mammalia	Rodentia	Cricetidae	Sigmodontinae	Reithrodontomys	montanus	male	8.8	18.64	3.22	1.5	skull intact	all teeth present
31080	Mammalia	Rodentia	Cricetidae	Sigmodontinae	Reithrodontomys	montanus	male	10	18.5	2.99	1.32	skull intact	all teeth present
31082	Mammalia	Rodentia	Cricetidae	Sigmodontinae	Reithrodontomys	montanus	male	6.4	17.66	2.87	1.37	skull intact	all teeth present
28920	Mammalia	Rodentia	Cricetidae	Sigmodontinae	Sigmodon	hispidus	female	169.3	32.04	6.34	2.45	skull intact	all teeth present
29340	Mammalia	Rodentia	Cricetidae	Sigmodontinae	Sigmodon	hispidus	female	95	29.53	6.02	2.13	skull intact	all teeth present
29350	Mammalia	Rodentia	Cricetidae	Sigmodontinae	Sigmodon	hispidus	female	45	26.52	5.8	2.34	skull intact	all teeth present
29354	Mammalia	Rodentia	Cricetidae	Sigmodontinae	Sigmodon	hispidus	female	175	34.26	7.04	2.62	skull intact	all teeth present
29355	Mammalia	Rodentia	Cricetidae	Sigmodontinae	Sigmodon	hispidus	female	115	29.95	6.14	2.12	skull intact	all teeth present
29530	Mammalia	Rodentia	Cricetidae	Sigmodontinae	Sigmodon	hispidus	female	85	31.08	6.51	2.38	skull intact	all teeth present
29531	Mammalia	Rodentia	Cricetidae	Sigmodontinae	Sigmodon	hispidus	female	103	31.96	6.32	2.49	skull intact	all teeth present
34706	Mammalia	Rodentia	Cricetidae	Sigmodontinae	Sigmodon	hispidus	female	74	30.15	6.22	2.58	skull intact	all teeth present
34708	Mammalia	Rodentia	Cricetidae	Sigmodontinae	Sigmodon	hispidus	female	134.1	34.07	6.29	2.38	skull intact	all teeth present
34710	Mammalia	Rodentia	Cricetidae	Sigmodontinae	Sigmodon	hispidus	female	70.1	31.1	6.21	2.21	skull intact	all teeth present
17307	Mammalia	Rodentia	Cricetidae	Sigmodontinae	Sigmodon	hispidus	male	150	35.24	6.56	2.45	skull intact	all teeth present
29341	Mammalia	Rodentia	Cricetidae	Sigmodontinae	Sigmodon	hispidus	male	105	31.46	6.19	2.26	skull intact	all teeth present
29524	Mammalia	Rodentia	Cricetidae	Sigmodontinae	Sigmodon	hispidus	male	123	32.41	6.62	2.61	skull intact	all teeth present
29525	Mammalia	Rodentia	Cricetidae	Sigmodontinae	Sigmodon	hispidus	male	54	28.1	5.98	2.38	skull intact	all teeth present
29527	Mammalia	Rodentia	Cricetidae	Sigmodontinae	Sigmodon	hispidus	male	66	29.41	6.08	2.18	skull intact	all teeth present
29528	Mammalia	Rodentia	Cricetidae	Sigmodontinae	Sigmodon	hispidus	male	111	32.08	6.27	2.21	skull intact	all teeth present
29529	Mammalia	Rodentia	Cricetidae	Sigmodontinae	Sigmodon	hispidus	male	84	30.38	6.28	2.44	skull intact	all teeth present
29930	Mammalia	Rodentia	Cricetidae	Sigmodontinae	Sigmodon	hispidus	male	65.17	28.85	6.08	2.15	skull intact	all teeth present
34707	Mammalia	Rodentia	Cricetidae	Sigmodontinae	Sigmodon	hispidus	male	72.5	28.47	5.85	2	skull intact	all teeth present
34709	Mammalia	Rodentia	Cricetidae	Sigmodontinae	Sigmodon	hispidus	male	43.5	29.32	5.98	2.32	skull intact	all teeth present
